# Identifying neuropeptides in *Hydra*: a custom pipeline reveals a non-amidated regulator of muscle contraction and other new members

**DOI:** 10.1101/2025.03.12.642944

**Authors:** Pranav Prabhu, Puli Chandramouli Reddy

## Abstract

Neuropeptides play a critical role in neurotransmission and organismal development. Members of phylum Cnidaria, with a diffused nervous system, are one of the earliest divergent animals and might provide insights into the fundamentals of the emergence of neuronal communications. The neuropeptide diversity in *Hydra* (a cnidarian model) has been extensively studied using various strategies, each with certain limitations. Here, we have developed an *in silico* pipeline which identified both reported peptides and many new potential candidates. A comparative analysis within Cnidaria suggests a rapid divergence of neuropeptides which might be involved in complex behaviors. We identified new *Hydra* neuropeptides that belong to the RFamide and PRGamide families and a novel class of peptides lacking amidation (LW-peptides). A detailed expression and functional analysis of a new LW-peptide indicates its role in the longitudinal contraction of *Hydra* polyps. This study provides compelling evidence for the existence of intricate peptidergic communication in early neuronal circuits. The extensive diversity of neuropeptides within this phylum underscores their rapid evolutionary adaptability. This current pipeline also proves to be simple and adaptable to perform neuropeptide identification in other multicellular organisms.
