## Supplementary material for "Identifying neuropeptides in *Hydra*: a custom pipeline reveals a non-amidated regulator of muscle contraction and other new members": S1_Table

### Sheet: S1_Table
S1 Table. Comparisons between all neuropeptides and precursor genes identified in previous computational studies compared to this study for Nematostella and Clytia.
Koch et al. 2020	Hayakawa et al. 2019, 2022	Thiel et al. 2024	This Study	Nematostella Peptides
		NVE20692, NVE20691		GLWLC-peptide
Y		NVE17328		RNamide
Y		NVE20859, NVE14778		QITRFamide
Y	Y	NVE7549	XP_001638801.3, XP_032219419.2, XP_048577319.1, XP_048577320.1	QGRFamide
Y		NVE24307, NVE11178	XP_048578696.1	LRWamide
Y		NVE24305		LRWamide
Y	Y	NVE24308		LRWamide
Y	Y	NVE15069	XP_032227076.2, XP_048576188.1, XP_048576189.1	HIRamide
Y	Y	NVE226	listed as a collagen	PRGamide
		NVE22506	XP_032221828.2, XP_032221830.2, XP_048586481.1	FHamide, IDamide, DHLamide
	Y	NVE4601	XP_032233209.2, XP_048577066.1, XP_048577067.1	NQWamide
	Y	NVE12742	XP_048581391.1	PRPamide, RHamide
	Y	NVE3755	XP_048580630.1, XP_048580631.1, XP_048580632.1	HRPamide
Y	Y	NVE4012	XP_032233649.1	FRPamide
Y		NVE9956		RV/RIamide
Y	Y	NVE9858	XP_048579807.1, XP_048579808.1, XP_048579809.1	GLWamide
Y		NVE12918		KAamide
		EDO48928.p1		LRPamide
		NVE15666	XP_032226775.1	CCamide/WCamide
	Y	NVE2973, NVE2974	XP_032220490.1, XP_048582935.1	WFSamide
		NVE1038	XP_048586561.1	NSamide, AVamide, GIamide
		NVE1473	XP_032235502.1	IPXamide
		NVE16920	XP_032226344.1	QW-peptide
	Y	NVE3868		QIamide
		NVE6636	listed as translation initiation factor	GWA-peptide
		NVE4782		LRE-peptide
		NVE8232	XP_032223176.1	FV-peptide
		NVE21167	XP_001634396.2, XP_032239630.1, XP_048583863.1, XP_048583864.1	WGC-peptide
			XP_032228536.2, XP_048584269.1, XP_048584270.1, XP_048584271.1	FWC-peptide
			XP_032218860.1, XP_032218861.1	GNAamide, LMamide, LKamide, EFamide, MEamide
	Koch et al. 2021	Takeda et al. 2018	This Study	Clytia Peptides
	TCONS_00015710-protein	Che-pp8	TCONS_00015710-protein	PRPamide, LH-peptides
	TCONS_00006521-protein	Che-pp3	TCONS_00006521-protein	PRLamide
	TCONS_00068562-protein	Che-pp1	TCONS_00068562-protein	PRPamide, PRGamide
	TCONS_00015647-protein		TCONS_00015647-protein	PRLamide
	SC0002552	Che-pp4		PRYamide, PRPamide, PRAamide
			TCONS_00007179-protein	PRPamide, RMamide, RQamide
	TCONS_00025986-protein		TCONS_00025986-protein	GLWamide, MKFamide
	TCONS_00029927-protein	Che-pp2	TCONS_00029927-protein	GLWamide
		Che-pp11		GLWamide
			TCONS_00069868-protein	GLWamide, Rwamide
	TCONS_00033583-protein	Che-pp5	TCONS_00033583-protein	RFamide
			TCONS_00055959-protein	RFamide, RAamide, PFamide, Namide
			TCONS_00019380-protein	RYamide, FXFamide
			TCONS_00007166-protein	FXFamide
			TCONS_00019378-protein	ANamide, AVamide
