## Supplementary material for "Identifying neuropeptides in *Hydra*: a custom pipeline reveals a non-amidated regulator of muscle contraction and other new members": S2_Table

### Sheet: S2_Table
S2 Table. Compilation of raw data of neuropeptide behavioral assays used to make relevant plots.
S2A Table. Tables containing all body column length measurements from control and LWa1-treated polyps. Scale: 3.18um/px.
CONTROL	Body Column Length at Timepoints (px)								LWa1	Body Column Length at Timepoints (px)
Sample	0s	10s	2:30min	15min	30min	45min	60min		Sample	0s	10s	2:30min	15min	30min	45min	60min
A1	589.428	584.23	494.78	337.85	723.92	NA	474.8		A1	1072.31	235.24	964.85	885.07	1114.63	1172.05	1696.04
A3	572.07	556.77	430.94	522.98	504.75	519.43	594.22		B4	1489.03	351.54	237.41	407.09	320.07	203.34	414.6
A6	532.42	562.28	546.5	708.43	NA	463.91	NA		B5	1701.27	450.73	375.81	566.08	489.99	396	342.99
B1	1815.67	1901.72	1873	855.14	915.83	1040.75	1120.64		B6	634.25	333.9	294.41	328.03	323.7	281.25	313.87
B2	1895.67	1902.73	1950.38	1302.18	1431.31	1119.58	1087.71		C1	1033.47	333.02	291.67	343.06	354.45	322.02	346.06
B4	785.07	1231.34	1345.62	518.27	849.07	1250.94	800.88		C2	979.29	245.97	334.92	307.71	292.87	266.3	273.6
C1	534.45	588.63	597.59	465.62	504.22	444.83	707.87		C4	727.89	NA	714.9	818.12	913	551.05	721.44
C2	726.73	770.83	597.21	629.32	640.03	583.39	598.8		C5	1797.47	552.33	470.15	409.59	450.89	464.08	329.28
C4	623.93	616.57	592.97	627.71	619.79	733.33	686.11		C6_1	1137.03	291.95	665.24	270.65	647.67	707.62	559.59
D2	859.61	824.73	830.42	904.39	788.95	580.49	816.36		C6_2	791.59	NA	NA	315.93	537.63	462.21	765.91
S2B Table. Tables containing all average tentacle length measurements from control and LWa1-treated polyps. Scale: 3.18um/px.
CONTROL	Average Tentacle Length at Timepoints (px)								LWa1	Average Tentacle Length at Timepoints (px)
Sample	0s	10s	2:30min	15min	30min	45min	60min		Sample	0s	10s	2:30min	15min	30min	45min	60min
A1	589.1	578.7	620.9	544	463.3	455.9	539.8		A1	749.6	170.2	303	519.4	368.8	501.6	608.3
A3	531	547.3	551.4	671.8	636.1	644.1	576.1		B4	369.6	295.6	178.7	174	178.1	126.5	162.3
A6	642.9	649	650.4	567.2	591.4	464.5	NA		B5	455.7	265	185.1	135.1	112.5	107.5	124.4
B1	617.2	569.3	622.9	553.4	601.1	562.5	428.3		B6	337.5	359.5	113.5	96.5	89.2	106.5	96.2
B2	433.5	369.2	452	595.7	426.1	383.9	561.4		C1	295.3	186	87.8	93.3	100.4	123.3	103.3
B4	723.9	785	799.9	645.1	839.8	816.2	740.4		C2	230.8	151.2	121.3	110.2	136	128.5	107.3
C1	662.6	666	715.5	668.1	637.7	716.8	767.4		C4	395.4	143	134.3	159.6	185.4	173.2	230.9
C2	537.9	540.3	503.5	492.8	548.6	473.8	588.1		C5	341.7	145.3	189.1	203.4	166.9	135.1	138.7
C4	565.8	604.9	613.7	432.3	584.4	614.5	632.2		C6_1	465.1	243.7	270.1	78.8	269.6	359	196.4
D2	571.6	602.2	555.8	503.9	611.9	602.6	549.5		C6_2	294.6	160.4	123.4	150.6	201.5	156.1	300.2
S2C Table. Raw data containing all individual tentacle lengths for each polyp in both control and LWa1-treated conditions used to calculate the average tentacle length. Scale: 3.18um/px.
CONTROL									LWa1
0s	Length of Individual Tentacles for each polyp (px)						Average		0s	Length of Individual Tentacles for each polyp (px)								Average
A1	388.11	589.05	652.16	632.31	508.86	763.86	589.1		A1	286.34	760.2	523.76	919.46	1259.86	747.71			749.6
A3	288.38	701.9	521.38	612.57	603.75	458.15	531		B4	315.1	294.41	497.59	417.23	323.43				369.6
A6	673.42	459.94	848.12	684.6	617.94	573.64	642.9		B5	292.23	388.27	412.28	467.48	601.97	571.87			455.7
B1	370.85	769.97	561.59	766.88	675.02	559.07	617.2		B6	670.34	180.71	542.72	188.49	105.22				337.5
B2	467.6	349.02	362.03	349.91	578.59	493.82	433.5		C1	276.16	386	369.33	285.8	159.25				295.3
B4	821.69	1096.41	447.63	734.04	557.2	686.3	723.9		C2	135.83	132.42	128.6	253.28	239.39	495.28			230.8
C1	664.8	642	752.17	844.01	409.78		662.6		C4	451.5	576.03	345.44	406.54	298.66	294.43			395.4
C2	339.17	606.27	670.21	492.76	576.15	543.11	537.9		C5	360.8	352.05	334.33	312.22	299.88	335.11	430.47	308.69	341.7
C4	519.1	406.47	628.13	638.14	635.1	568.11	565.8		C6_1	561.99	462.33	470.54	267.53	563.18				465.1
D2	490.94	631.18	586.11	546.1	755.13	420.32	571.6		C6_2	306.62	501.54	265.16	305.12	467.16	83.6	132.93		294.6
10s	Length of Individual Tentacles for each polyp (px)						Average		10s	Length of Individual Tentacles for each polyp (px)								Average
A1	543.08	653.18	697.72	320.06	539.71	718.28	578.7		A1	268.22	109.24	172.51	105.3	195.88				170.2
A3	516.07	718.84	292.86	692.45	477.08	586.75	547.3		B4	323.35	274.47	518.34	151.08	158.51	350.17	292.96		295.6
A6	519.778	676.43	828.18	624.43	616.02	629.45	649		B5	139.22	354.99	735.91	97.13	91.55	171.49			265
B1	546.98	720.84	708.31	559.76	573.41	306.39	569.3		B6	639.25	295.01	118.61	515.33	229.12				359.5
B2	262.01	496.22	402.32	365.62	412.04	277.27	369.2		C1	61.81	223.9	87.24	109.07	357.49	276.34			186
B4	1067.73	683.2	849.79	651.61	919.86	537.78	785		C2	140.36	197.21	141.51	182.31	94.8				151.2
C1	694.71	533.18	786.69	868	447.46		666		C4	118.6	179.01	166.65	107.56					143
C2	541.37	577.18	441.66	733.66	333.05	615.13	540.3		C5	97.13	191.38	164.48	137.3	77.42	133.1	153.47	208.39	145.3
C4	602.8	724.59	669.55	664.14	405.48	562.76	604.9		C6_1	148.14	231.25	301.96	433.51	103.86				243.7
D2	482.18	778.89	597.42	578.01	656.14	520.34	602.2		C6_2	200.37	164.3	164.48	139.85	132.91				160.4
2:30m	Length of Individual Tentacles for each polyp (px)						Average		2:30m	Length of Individual Tentacles for each polyp (px)								Average
A1	576.37	599.76	724.89	558.42	804.5	461.2	620.9		A1	330.58	232.51	105.8	124.46	585.34	439.54			303
A3	542.93	565.66	569.5	615.89	586.7	427.49	551.4		B4	110.77	134.74	97.95	251.82	106.2	115.21	434.55		178.7
A6	541.36	676.29	811.26	633.86	596.87	642.87	650.4		B5	203.52	197.68	329.63	122.13	72.37				185.1
B1	665.01	847.58	648.45	744.75	294.04	537.53	622.9		B6	109.01	110.16	63.25	198.46	86.45				113.5
B2	532.96	350.72	441.69	323.711	522.84	540.2	452		C1	80.06	85.8	95.59	91.09	104.09	70.3			87.8
B4	1241.51	909.65	643.63	589.53	798.27	616.77	799.9		C2	174.95	99	142.01	100.69	90				121.3
C1	855.03	783.84	416.8	733.04	788.8		715.5		C4	76.32	171.18	253.63	82.35	87.88				134.3
C2	575.7	564.73	452.85	106.3	764.39	557.22	503.5		C5	298.81	384.05	284.23	51.35	78.03	120.25	107.08		189.1
C4	631.64	682.48	679.39	672	418.77	597.65	613.7		C6_1	160.07	250.76	519.42	150.21					270.1
D2	545.04	754.95	439.77	532.09	562.56	500.59	555.8		C6_2	130.7	176.32	97.41	148.93	63.51				123.4
15m	Length of Individual Tentacles for each polyp (px)						Average		15m	Length of Individual Tentacles for each polyp (px)								Average
A1	562.09	413.87	597.19	668.77	480.91	541.09	544		A1	783.52	496.36	298.43	499.26					519.4
A3	731.65	604.45	778.8	498.95	812.55	604.34	671.8		B4	138.87	163.24	119.47	288.98	159.32				174
A6	585	355.77	594.17	664.83	458.91	744.26	567.2		B5	157.99	133.96	177.23	71.4					135.1
B1	658.15	344.46	556.56	610.09	451	700.1	553.4		B6	104.79	97.02	102.31	82.04					96.5
B2	613.35	518.36	565.83	509.73	639.55	727.66	595.7		C1	109.13	79.63	90.39	103.81	83.77				93.3
B4	621.83	478	783.86	817.8	546.7	622.67	645.1		C2	109.11	114.16	107.28	110.07					110.2
C1	764.8	749.99	483.01	626.53	716.13		668.1		C4	104.56	83.52	159.24	268.21	182.33				159.6
C2	378.11	583.33	537.55	550.68	414.25		492.8		C5	294.77	108	75.01	68.31	120.61	131.18	128.44	700.52	203.4
C4	461.2	310.73	531.7	583.86	375.36	330.71	432.3		C6_1	67.9	73.01	58.57	115.57					78.8
D2	644.72	290.02	568.4	320.72	646.61	553.17	503.9		C6_2	114.28	237.15	231.02	105.21	65.52				150.6
30m	Length of Individual Tentacles for each polyp (px)						Average		30m	Length of Individual Tentacles for each polyp (px)								Average
A1	528.8	442.46	189.48	649.9	454.58	514.76	463.3		A1	375.07	423.14	270.51	430.2	344.83				368.8
A3	755.67	494.45	714.66	747.33	330.83	773.46	636.1		B4	118.88	312.88	80.78	186.73	191.47				178.1
A6	520.67	638.06	505.25	556.74	705.63	621.77	591.4		B5	85.08	82.22	78.84	159.66	156.82				112.5
B1	332.03	618.475	786.55	606.43	707.41	555.9	601.1		B6	125.42	81.3	64.33	85.63					89.2
B2	655.16	339.91	455.97	499.73	276.05	329.67	426.1		C1	84.5	113.36	92.03	111.29	100.96				100.4
B4	808.15	1187.65	553.52	998.77	629.58	861.18	839.8		C2	150.88	167.09	89.99						136
C1	819.22	404.11	854.98	620.21	489.9		637.7		C4	172.41	112.04	248.72	268.09	122.54	188.36			185.4
C2	627.37	413.68	587.66	710.79	403.52		548.6		C5	178.67	101.43	327.09	141.2	117.37	135.7			166.9
C4	559.69	507.78	672.21	619.77	507.4	639.58	584.4		C6_1	295.65	251.93	192.38	232.5	375.53				269.6
D2	504.67	605.84	744.07	593.1	624.06	599.91	611.9		C6_2	167.66	162.14	118.93	219.32	339.42				201.5
45m	Length of Individual Tentacles for each polyp (px)						Average		45m	Length of Individual Tentacles for each polyp (px)								Average
A1	392.24	512.87	439.06	451.46	442.73	496.85	455.9		A1	715.15	432.12	512.7	235.88	551.59	562.27			501.6
A3	609.02	584.8	805.79	782.96	454.21	627.8	644.1		B4	74.47	183.53	124.52	69.29	148.66	158.67			126.5
A6	494.37	613.33	402.03	453.73	430.19	393.31	464.5		B5	144.81	101.55	84.69	99					107.5
B1	688.84	733.7	767.55	576.54	283.81	324.82	562.5		B6	134.11	100.85	95.57	99.02	102.93				106.5
B2	397.8	326.96	328.95	448.85	416.91		383.9		C1	134.39	121.73	123.66	113.36					123.3
B4	650.51	707.16	1075.59	218.12	1184.18	1061.57	816.2		C2	166.97	141.16	77.47						128.5
C1	1014.48	179.18	1014.45	699.01	676.95		716.8		C4	174.5	156.08	153.19	245.5	136.82				173.2
C2	543.11	488.07	500.51	437.21	513.37	360.31	473.8		C5	198.05	95.51	157.05	143.05	133.97	83.01			135.1
C4	554.4	463.87	646.01	817.18	714.52	491.05	614.5		C6_1	312.13	418.74	461.99	325.58	276.38				359
D2	606.27	529.96	750.42	649.68	509.47	569.84	602.6		C6_2	102.21	102.89	156.31	235.11	214.78	125.32			156.1
60m	Length of Individual Tentacles for each polyp (px)						Average		60m	Length of Individual Tentacles for each polyp (px)								Average
A1	551.73	547.81	240.7	783.39	648.35	467.11	539.8		A1	853.76	661.71	559.12	316.47	391.93	866.54			608.3
A3	519.6	642.89	510.86	500.12	726.91	556.38	576.1		B4	103.7	97.95	190.4	280.68	338.06	63.33	61.91		162.3
A6	NA	NA	NA	NA	NA	NA	NA		B5	106.1	187.11	85.87	111.02	131.91				124.4
B1	358.5	636.73	521.66	269.92	338.74	444.01	428.3		B6	96.43	100.41	115.53	73.74	95.13				96.2
B2	615.56	603.34	299.32	721.16	363.28	765.62	561.4		C1	131.54	83.22	89.09	109.33					103.3
B4	841.13	1094.67	459.85	731.42	611.94	703.68	740.4		C2	92.76	131.8	134.73	69.84					107.3
C1	1021.55	469.2	908.36	739.97	697.75		767.4		C4	240.87	303.59	241.74	249.16	196.09	154.12			230.9
C2	657.12	636.16	552.03	707.6	605.59	369.81	588.1		C5	268.09	196.16	77	106.64	97.04	87			138.7
C4	834.54	375.46	785.5	650.87	741.4	405.13	632.2		C6_1	261.51	363.99	159.01	110.03	87.57				196.4
D2	729.13	501.98	502.37	378	549.82	635.57	549.5		C6_2	275.37	265.85	206.87	432.32	386.63	234.18			300.2
S2D Table. Raw data of bud detachment assay results.
Time	0 min		15 min		30 min		45 min		60 min		120 min
CONTROL	Number of buds	Fallen buds	Number of buds	Fallen buds	Number of buds	Fallen buds	Number of buds	Fallen buds	Number of buds	Fallen buds	Number of buds	Fallen buds
Rep1	7	0	7	0	7	0	6	1	6	1	6	1
Rep2	7	0	7	0	7	0	7	0	7	0	5	2
Rep3	3	0	3	0	3	0	3	0	3	0	2	1
LWa1	Number of buds	Fallen buds	Number of buds	Fallen buds	Number of buds	Fallen buds	Number of buds	Fallen buds	Number of buds	Fallen buds	Number of buds	Fallen buds
Rep1	8	0	8	0	8	0	8	0	8	0	7	1
Rep2	9	0	9	0	8	1	8	1	7	2	7	2
Rep3	4	0	4	0	4	0	4	0	4	0	4	0
